# Similarities and dissimilarities between psychiatric cluster disorders

**DOI:** 10.1101/2020.08.06.239566

**Authors:** Marissa A. Smail, Xiaojun Wu, Nicholas D. Henkel, Hunter M. Eby, James P. Herman, Robert E. McCullumsmith, Rammohan Shukla

**Author notes:** To whom the correspondence should be addressed: Rammohan Shukla, 3000 Arlington Avenue, room 182, Toledo, Ohio 43614, USA.

## Abstract

The common molecular mechanisms underlying psychiatric disorders are not well understood. Prior attempts to assess the pathological mechanisms responsible for psychiatric disorders have been limited by biased selection of comparable disorders, datasets as well as challenges associated with data normalization. However, publicly available databases offer a unique opportunity to expand such investigations both in terms of the number and types of diseases. Here, we used DisGeNET, a database of over 24,000 gene-disease associations to investigate the similarities and dissimilarities associated with enrichment of pathways, cell-types, drug targets, and human chromosomes within an unbiased cluster of psychiatric disorders. We show that cognition and neurotransmission related pathways are involved across all disorders, whereas those associated with immune system and signal-response coupling (cell-surface receptors, signal-transduction, gene-expression, and metabolic process) are associated with few disorders of the cluster. The drug-target based enrichment confirms the involvement of neurotransmission related changes across these disorders. At cell-type level, dendrite targeting interneurons, across all layers, are most involved across all disorders. Finally, using a clustering-based similarity index, we showed that the similarity between the disorders are influenced most at chromosomal level and to some extent at cellular level. Collectively, the results provide a comprehensive comparison of many psychiatric diseases in an unbiased manner and expand our understanding of the cellular and molecular pathologies associated with similar and comorbid psychiatric disorders.
