## Supplementary material for "Similarities and dissimilarities between psychiatric cluster disorders": Table S3

### Sheet: Drugs-MOA
Index	Molecules	MOA	MOA Slim	CMap Class	Target
1	chelidonine	Tubulin inhibitor	Tubulin	Tubulin inhibitor	_
2	alvespimycin	HSP inhibitor	HSP	HSP inhibitor	HSP9_AA1
3	amiloride	Sodium channel blocker	Sodium channel	_	SCNN1A, ASIC1, ASIC2, SCNN1B, SCNN1G, AOC1, ASIC3, PKD2, PKD2L1, PLAU, SCNN1D, SLC9A1, TRPC7, TRPV2
4	ampicillin	Bacterial cell wall synthesis inhibitor	Bacterial	_	SLC15A1
5	anisomycin	DNA synthesis inhibitor	DNA	_	NHP2L1, RPL1_L, RPL11, RPL13A, RPL15, RPL19, RPL23, RPL23A, RPL26L1, RPL3, RPL37, RPL8, RSL24D1
6	azacitidine	DNA methyltransferase inhibitor	DNA	_	DNMT1
7	azacyclonol	Histamine receptor antagonist	Histamine	_	HRH1
8	bepridil	Calcium channel blocker	Calcium channel	_	ATP1A1, CACNA1A, CACNA1C, CACNA1H, CACNA2D2, CALM1, KCNQ1, KCNQ4, PDE1A, PDE1B, SCN5A, TNNC1
9	bicuculline	GABA receptor antagonist	GABA	GABA receptor antagonist	GABRA1, GABRA2, GABRA3, GABRA4, GABRA5, GABRA6, KCNN1
10	biotin	Vitamin B	Vitamin B	_	ACACA, ACACB, HLCS, MCCC1, MCCC2, PC, PCCA, PCCB, SLC5A6
11	bisacodyl	Laxative	Laxative	_	_
12	bupropion	Dopamine uptake inhibitor	Dopamine	_	SLC6A2, SLC6A3, CHRNA3, CYP2B6
13	calmidazolium	Calcium channel blocker	Calcium channel	_	ATP2B1, PDE1A
14	camptothecin	Topoisomerase inhibitor	Topoisomerase	Topoisomerase inhibitor	TOP1, HIF1A
15	capsaicin	TRPV agonist	TRPV	_	TRPV1, CFTR, ENOX2
16	cefazolin	Bacterial cell wall synthesis inhibitor	Bacterial	_	PON1, SLC22A8
17	cephaeline	Protein synthesis inhibitor	Protein synthesis	Protein synthesis inhibitor	RPS2
18	chlorpromazine	Dopamine receptor antagonist	Dopamine	Dopamine receptor antagonist	DRD2, ADRA2A, ADRA2B, ADRA2C, DRD1, DRD3, DRD4, DRD5, HRH1, HTR1A, HTR2A, HTR2C, HTR6, HTR7, ADRA1A, ADRA1B, ADRA1D, CALM1, CHRM1, CHRM3, HRH4, HTR2B, KCNH2, KIF11, ORM1, ORM2, SMPD1, TRPC5
19	chlorprothixene	Dopamine receptor antagonist	Dopamine	Dopamine receptor antagonist	DRD2, CHRM1, CHRM2, CHRM3, CHRM4, CHRM5, DRD1, DRD3, HRH1, HTR2A, HTR2B, HTR2C
20	clioquinol	Chelating agent	Chelating agent	_	OPRK1
21	clobetasol	Glucocorticoid receptor agonist	Glucocorticoid	Glucocorticoid receptor agonist	NR3C1, PLA2G1B
22	clonidine	Adrenergic receptor agonist	Adrenergic receptor	_	ADRA2A, ADRA2B, ADRA2C, ADRA1A, ADRA1B, ADRA1D
23	crotamiton	Antipruritic	Antipruritic	_	_
24	cyproheptadine	Histamine receptor antagonist	Histamine	_	HRH1, ADRA1A, ADRA1B, ADRA1D, CHRM1, CHRM2, CHRM3, HTR2A, HTR2B, HTR2C, HTR6, HTR7
25	diazoxide	Potassium channel activator	Potassium channel	_	ATP1A1, CA1, CA2, KCNJ11, KCNMA1, SLC12A3
26	diethylstilbestrol	Estrogen receptor agonist	Estrogen	Estrogen receptor agonist	ESR1, ESR2, ESRRG, ESRRB
27	diflorasone	Corticosteroid agonist	Corticosteroid	Glucocorticoid receptor agonist	NR3C1, PLA2G1B
28	digitoxigenin	ATPase inhibitor	ATPase	ATPase inhibitor	ATP1A1
29	digoxigenin	Steroid	Steroid	_	ATP1A1
30	digoxin	ATPase inhibitor	ATPase	ATPase inhibitor	ATP1A1, ABCB1, RORC, SLCO1B3
31	dihydroergocristine	Adrenergic receptor antagonist	Adrenergic receptor	_	HTR2A, ADRA1A, ADRB1, DRD1, DRD2, DRD3, DRD4, DRD5, HTR1A, HTR3A, HTR4, HTR5A, HTR6, HTR7
32	dipivefrine	Adrenergic receptor agonist	Adrenergic receptor	_	ADRA1A, ACHE, ADRA2A, ADRB2, BCHE
33	disulfiram	Aldehyde dehydrogenase inhibitor	Aldehyde	_	ALDH2, ALDH1A2, ALDH5A1, ALDH7A1, CYP2E1, DBH, DNMT1, TRPA1
34	dobutamine	Adrenergic receptor agonist	Adrenergic receptor	Beta-adrenergic receptor agonist	ADRB1, ADRB2, ADRA1A
35	domperidone	Dopamine receptor antagonist	Dopamine	_	DRD2, DRD3, ABCG2, CYP3A5
36	ellipticine	Topoisomerase inhibitor	Topoisomerase	Topoisomerase inhibitor	TOP2A, TOP2B
37	emetine	Protein synthesis inhibitor	Protein synthesis	Protein synthesis inhibitor	RPS2
38	estradiol	Contraceptive agent	Contraceptive	Estrogen receptor agonist	ESR1, ESR2, NR1I2, CYP2B6, CYP2C19, CYP2C8, CYP2E1, CYP3A5, CYP3A7, GPER1, KCNMA1
39	ethotoin	Hydantoin antiepileptic	Hydantoin	_	SCN5A
40	etilefrine	Adrenergic receptor agonist	Adrenergic receptor	_	ADRA1A, ADRB1
41	etoposide	Topoisomerase inhibitor	Topoisomerase	Topoisomerase inhibitor	TOP2A, CYP2E1, CYP3A5, TOP2B
42	famotidine	Histamine receptor antagonist	Histamine	_	HRH2
43	felodipine	Calcium channel blocker	Calcium channel	_	CACNA1C, CACNA1D, CACNA1H, CACNA1S, CACNA2D1, CACNA2D2, CACNB2, CALM1, CFTR, NR3C2, PDE1A, PDE1B, TNNC1, TNNC2
44	fenbendazole	Tubulin inhibitor	Tubulin	Tubulin inhibitor	CYP2C19, CYP2D6, CYP2J2, CYP3A4, TUBB
45	flucytosine	Antifungal	Antifungal	_	DNMT1
46	fludroxycortide	Glucocorticoid receptor agonist	Glucocorticoid	Glucocorticoid receptor agonist	NR3C1, SERPINA6
47	fluorometholone	Glucocorticoid receptor agonist	Glucocorticoid	Glucocorticoid receptor agonist	NR3C1
48	fluoxetine	Selective serotonin reuptake inhibitor (SSRI)	Selective	_	SLC6A4, ANO1, CYP2C19, HTR2B
49	fluspirilene	Dopamine receptor antagonist	Dopamine	Dopamine receptor antagonist	DRD2, HTR2A, CACNG1, HRH1, HTR1A, HTR1D, HTR1E
50	gabexate	Serine protease inhibitor	Serine	_	PRSS1, TPSAB1
51	geldanamycin	HSP inhibitor	HSP	HSP inhibitor	HSP9_AA1, HSP9_AB1
52	genistein	Tyrosine kinase inhibitor	Tyrosine	_	CFTR, ESR2, EGFR, ESR1, ESRRA, ESRRB, ESRRG, NCOA1, NCOA2, PPARG, PTK2B, TOP2A, TRPC5
53	gossypol	BCL inhibitor	BCL	BCL inhibitor	BCL2, BCL2L1, MCL1, BCL2L2, CTGF, EGF
54	guanfacine	Adrenergic receptor agonist	Adrenergic receptor	_	ADRA2A, ADRA2B, ADRA2C, CYP3A5, HCN1, HCN2, HCN3, HCN4
55	halcinonide	Glucocorticoid receptor agonist	Glucocorticoid	Glucocorticoid receptor agonist	NR3C1
56	haloperidol	Dopamine receptor antagonist	Dopamine	_	DRD2, DRD1, DRD3, HTR2A, CYP3A7, DRD4, DRD5, GRIN2B, HRH1, HTR1A, HTR1D, HTR2B, HTR7, KCNH1
57	heliotrine	Pyrrolizidine alkaloid	Pyrrolizidine	_	_
58	helveticoside	ATPase inhibitor	ATPase	ATPase inhibitor	ATP1A1
59	hesperidin	Flavanone glycoside	Flavanone	_	CACNA1B
60	homatropine	Acetylcholine receptor antagonist	Acetylcholine	_	CES1, CHRM1
61	homochlorcyclizine	Antihistamine	Antihistamine	_	HRH1
62	hydrastinine	Haemostatic agent	Haemostatic	_	_
63	indapamide	Thiazide diuretic	Thiazide	Na-K-Cl transporter inhibitor	KCNQ1, CA7, KCNE1, SLC12A3
64	ivermectin	GABA receptor agonist	GABA	_	CHRNA7, GABRB3, GLRA3, P2RX7
65	labetalol	Adrenergic receptor antagonist	Adrenergic receptor	_	ADRB1, ADRB2, ADRA1A, ADRA1D, ADRA1B
66	laudanosine	Central nervous system agent	Central	_	_
67	letrozole	Aromatase inhibitor	Aromatase	_	CYP19A1
68	levomepromazine	Dopamine receptor antagonist	Dopamine	Dopamine receptor antagonist	ADRA1A, ADRA1B, ADRA1D, ADRA2A, ADRA2B, ADRA2C, CHRM1, CHRM2, CHRM3, CHRM4, CHRM5, DRD1, DRD2, DRD3, DRD4, DRD5, HRH1, HTR2A, HTR2C
69	levonorgestrel	Estrogen receptor agonist	Estrogen	Progesterone receptor agonist	PGR, AR, CYP2E1, ESR1, SRD5A1
70	loperamide	Opioid receptor agonist	Opioid receptor	_	OPRM1, OPRD1, CACNA1A, CALM1, CYP2B6, CYP2C8, NPR2, OPRK1, POMC
71	mebendazole	Tubulin inhibitor	Tubulin	Tubulin inhibitor	TUBA1A, TUBB, TUBB4B
72	mefloquine	Adenosine receptor antagonist	Adenosine receptor	_	ADORA2A, HBA1, PANX1
73	menadione	Mitochondrial DNA polymerase inhibitor	Mitochondrial	_	AOX1, BGLAP, F1_, F2, F7, F9, GGCX, NQO1, NQO2, PKM, PROC, PROS1, PROZ, VKORC1, VKORC1L1
74	mephentermine	Adrenergic receptor agonist	Adrenergic receptor	_	ADRA1A, ADRA1B, ADRA1D, ADRA2A, ADRA2B, ADRA2C, ADRB1, ADRB2, ADRB3
75	methocarbamol	Muscle relaxant	Muscle	_	CA1
76	methylprednisolone	Glucocorticoid receptor agonist	Glucocorticoid	Glucocorticoid receptor agonist	NR3C1
77	metoclopramide	Dopamine receptor antagonist	Dopamine	_	DRD2, HTR3A, HTR4, CHRM1, HTR3B
78	metyrapone	Cytochrome P45_ inhibitor	Cytochrome P45	_	CYP11B1, HSD11B1, NR3C2
79	mexiletine	Sodium channel blocker	Sodium channel	Sodium channel blocker	SCN5A, AHR, CYP2B6, CYP2E1, KCNK2, KCNK3, SCN4A
80	mianserin	Serotonin receptor antagonist	Serotonin	_	HTR2A, HTR2C, ADRA1A, ADRA1B, ADRA1D, HRH1, HTR2B, HTR6, HTR7, ADRA2A, ADRA2B, ADRA2C, DRD1, DRD2, DRD3, DRD5, HRH2, HRH4, HTR1A, HTR1F, OPRK1, SLC6A2, SLC6A3, SLC6A4
81	mifepristone	Glucocorticoid receptor antagonist	Glucocorticoid	Progesterone receptor antagonist	PGR, NR3C1, AR, CYP2B6, CYP2C8, CYP3A5, CYP3A7, NR1I2
82	minaprine	Serotonin reuptake inhibitor	Serotonin	_	HTR2B, SLC6A4, ACHE, CHRM1, DRD1, DRD2, HTR2A, HTR2C, MAOA
83	moracizine	Sodium channel blocker	Sodium channel	_	SCN5A
84	myricetin	Androgen receptor agonist	Androgen	_	PIK3CG, AR, CYP3A4
85	nicardipine	Calcium channel blocker	Calcium channel	_	CACNA1C, ADORA3, ADRA1A, ADRA1B, ADRA1D, CACNA1D, CACNA2D1, CACNB2, CALM1, CHRM1, CHRM2, CHRM3, CHRM4, CHRM5, PDE1A, PDE1B
86	niclosamide	DNA replication inhibitor	DNA	_	STAT3
87	niridazole	Phosphofructokinase inhibitor	Phosphofructokinase	_	_
88	nocodazole	Tubulin inhibitor	Tubulin	Tubulin inhibitor	HPGDS
89	ouabain	ATPase inhibitor	ATPase	ATPase inhibitor	ATP1A1, ATP1A2, ATP1A3, ATP1A4, ATP1B1, ATP1B2, ATP1B3, ATP1B4, FXYD2
90	papaverine	Phosphodiesterase inhibitor	Phosphodiesterase	_	PDE1_A, PDE4B, PDE5A
91	parthenolide	NFkB pathway inhibitor	NFkB	_	ADIPOR2, IKBKB, RELA
92	phenazone	Cyclooxygenase inhibitor	Cyclooxygenase	_	PTGS1, PTGS2
93	phenazopyridine	Local anesthetic	Local	_	SCN1A
94	pimozide	Dopamine receptor antagonist	Dopamine	Dopamine receptor antagonist	DRD2, DRD3, CACNA1I, CALM1, HRH1, HTR1A, HTR2A, KCNA1_, KCNH2
95	pizotifen	Serotonin receptor antagonist	Serotonin	Serotonin receptor antagonist	HTR2A, HTR1A, HTR2C
96	practolol	Adrenergic receptor antagonist	Adrenergic receptor	_	ADRB1
97	prednisolone	Glucocorticoid receptor agonist	Glucocorticoid	Glucocorticoid receptor agonist	NR3C1, NR3C2, SERPINA6
98	primaquine	Antimalarial	Antimalarial	_	KRT7, NQO2
99	proadifen	Nitric oxide synthase inhibitor	Nitric oxide	_	NOS1
100	prochlorperazine	Dopamine receptor antagonist	Dopamine	Dopamine receptor antagonist	DRD2, DRD1, DRD3, DRD4
101	profenamine	Butyrylcholinesterase inhibitor	Butyrylcholinesterase	_	CHRM1, BCHE, CHRM2, GRIN3A
102	propofol	GABA receptor agonist	GABA	_	CYP2B6, FAAH, GABRA1, GABRA2, GABRA3, GABRA4, GABRA5, GABRA6, GABRB1, GABRB2, GABRB3, GABRD, GABRE, GABRG1, GABRG2, GABRG3, GABRP, GABRQ, SCN2A, SCN4A, TRPV1
103	quinpirole	Dopamine receptor agonist	Dopamine	_	DRD2, DRD3, DRD4, DRD1, HTR1A, HTR2A, HTR2B, HTR2C
104	ramipril	ACE inhibitor	ACE	_	ACE
105	rescinnamine	ACE inhibitor	ACE	_	ACE
106	rilmenidine	Imidazoline receptor agonist	Imidazoline receptor	_	NISCH
107	rimexolone	Glucocorticoid receptor agonist	Glucocorticoid	Glucocorticoid receptor agonist	NR3C1, SERPINA6
108	ritodrine	Adrenergic receptor agonist	Adrenergic receptor	Beta-adrenergic receptor agonist	ADRB2
109	rolipram	Phosphodiesterase inhibitor	Phosphodiesterase	_	PDE4A, PDE4B, PDE4D, PDE4C, PDE5A
110	rosiglitazone	Insulin sensitizer	Insulin	PPAR receptor agonist	PPARG, ACSL4, CYP2C8, FFAR1, INS, TRPC5, TRPM3
111	skimmianine	Acetylcholinesterase inhibitor	Acetylcholinesterase	_	_
112	strophanthidin	ATPase inhibitor	ATPase	ATPase inhibitor	ATP1A1, ATP1A2, ATP1A3, ATP1A4, ATP1B1, ATP1B2, ATP1B3, ATP1B4, FXYD2
113	sulconazole	Sterol demethylase inhibitor	Sterol	_	_
114	suloctidil	Adrenergic receptor antagonist	Adrenergic receptor	_	_
115	syrosingopine	Vesicular monoamine transporter inhibitor	Vesicular	_	SLC18A2, SLC18A1
116	terbutaline	Adrenergic receptor agonist	Adrenergic receptor	Beta-adrenergic receptor agonist	ADRB2
117	terfenadine	Histamine receptor antagonist	Histamine	_	HRH1, KCNH2, CHRM1, CHRM2, CHRM3, CHRM4, CHRM5, KCNH1
118	terguride	Dopamine receptor agonist	Dopamine	_	DRD2, HTR2A, HTR2B, ADRA1A, ADRA2A, ADRA2B, ADRA2C, DRD3, DRD4, HTR1A, HTR1B, HTR1D, HTR2C, PRL
119	thapsigargin	ATPase inhibitor	ATPase	ATPase inhibitor	ATP2A1
120	thioridazine	Dopamine receptor antagonist	Dopamine	Dopamine receptor antagonist	DRD1, DRD2, HTR2A, ADRA1A, ADRA1B, CHRNA7, DRD5, HRH1, HTR1A, HTR2C, HTR6, HTR7, KCNH2, MALT1
121	tolazoline	Adrenergic receptor antagonist	Adrenergic receptor	_	ADRA2A, ADRA2B, ADRA2C, ADRA1A, HRH1, HRH2
122	tolmetin	Cyclooxygenase inhibitor	Cyclooxygenase	Cyclooxygenase inhibitor	PTGS2, PTGS1
123	tretinoin	Retinoid receptor agonist	Retinoid	Retinoid receptor agonist	RARG, RORB, ALDH1A1, ALDH1A2, GPRC5A, NR_B1, NR2C2, PPARD, RARA, RARB, RARRES1, RORC, RXRB, RXRG
124	tribenoside	Anti-inflammatory	Anti-inflammatory	_	_
125	trichostatin-a	HDAC inhibitor	HDAC	HDAC inhibitor	HDAC7, HDAC8, HDAC1, HDAC1_, HDAC2, HDAC3, HDAC4, HDAC5, HDAC6, HDAC9
126	trifluoperazine	Dopamine receptor antagonist	Dopamine	Dopamine receptor antagonist	DRD2, ABCG2, ADRA1A, CALM1, CALY, CAMK2A, DRD4, HRH1, HTR2A, HTR2C, S1__A4, SCN4A, SCN9A, TNNC1
127	urapidil	Adrenergic receptor antagonist	Adrenergic receptor	_	HTR1A
128	valproic-acid	HDAC inhibitor	HDAC	_	ABAT, HDAC1, SCN1A, SCN3A, ACADSB, ALDH5A1, HDAC2, HDAC9, OGDH, SCN1_A, SCN11A, SCN1B, SCN2A, SCN2B, SCN3B, SCN4A, SCN4B, SCN5A, SCN7A, SCN8A, SCN9A
129	vanoxerine	Dopamine uptake inhibitor	Dopamine	_	SLC6A3, MAOA, MAOB
130	vinpocetine	Phosphodiesterase inhibitor	Phosphodiesterase	_	PDE1A, PDE1C, SCN1_A
131	withaferin-a	IKK inhibitor	IKK	IKK inhibitor	ACHE, BCHE, IKBKB
132	zardaverine	Phosphodiesterase inhibitor	Phosphodiesterase	_	PDE4D, PDE3A, PDE4A, PDE4B, PDE4C

### Sheet: Drugs-DiseaseMOA_all
		1	2	3	4	5	6	7	8	9	10	12	15	19	20	22	23	24	26	27	28	29	30	31	32	33	34	35	36
Index	Molecules	Mental Depression	Depressive disorder	Mood Disorders	Unipolar Depression	Major Depressive Disorder	Cocaine-Related Disorders	Cocaine Abuse	Cocaine Dependence	Neurogenic Inflammation	Anasarca	Bronchial Hyperreactivity	Allodynia	Bradycardia	Complex Partial Status Epilepticus	Cognition Disorders	Drug Withdrawal Symptoms	Anxiety Disorders	Alcoholic Intoxication, Chronic	Alcohol abuse	Autistic Disorder	Age-Related Memory Disorders	Adult Learning Disorders	Manic Disorder	Depression, Bipolar	Manic	Depressive Syndrome	Depression, Neurotic	Endogenous depression	Density	Description	Description Slim	Slim	Frequency
1	chelidonine	0	1.6225	0	1.7445	2.7817	0	0	0	0	0	0	0	0	0	0	0	0	0	0	0	0	0	0	0	0	0	0	0	0.193548	Tubulin inhibitor	Tubulin	Tubulin	4
2	alvespimycin	0	0	0	1.35595	1.3838	0	0	0	0	0	0	0	0	0	0	0	0	0	0	0	0	0	0	0	0	0	0	0	0.16129	HSP inhibitor	HSP	HSP	2
3	amiloride	0	0	0	0	0	0	0	0	0	0	0	0	0	0	0	0	0	0	0	0	0	0	0	0	0	0	0	1.31163	0.129032	Sodium channel blocker	Sodium channel	Sodium channel	3
4	ampicillin	0	0	0	1.35595	0	0	0	0	0	0	0	0	0	0	0	0	0	0	0	0	0	0	0	0	0	0	0	0	0.129032	Bacterial cell wall synthesis inhibitor	Bacterial	Bacterial	2
5	anisomycin	1.78311	2.06135	0	2.75504	3.27382	0	0	0	0	1.7445	0	2.55151	0	1.5023	0	0	0	0	0	0	0	0	0	0	0	0	0	0	0.322581	DNA synthesis inhibitor	DNA	DNA	3
6	azacitidine	0	0	0	0	0	0	0	0	0	1.7445	0	0	0	0	1.5023	0	0	0	0	0	0	0	0	0	0	0	0	0	0.16129	DNA methyltransferase inhibitor	DNA	Histamine	4
7	azacyclonol	0	0	0	0	0	0	0	0	0	0	0	1.35595	0	1.5023	0	0	0	0	0	0	0	0	0	0	0	0	0	0	0.16129	Histamine receptor antagonist	Histamine	Calcium channel	4
8	bepridil	1.3838	1.6225	0	0	0	0	0	0	0	0	0	0	0	0	0	0	0	0	0	0	0	0	0	0	0	0	0	0	0.16129	Calcium channel blocker	Calcium channel	GABA	3
9	bicuculline	0	0	0	0	1.3838	0	0	0	0	0	0	0	0	0	0	1.7445	0	0	0	0	0	0	0	0	0	0	0	0	0.16129	GABA receptor antagonist	GABA	Vitamin B	1
10	biotin	0	0	0	0	0	0	0	0	0	0	0	0	1.7445	0	0	0	0	0	0	0	0	0	0	0	0	0	0	0	0.129032	Vitamin B	Vitamin B	Laxative	1
11	bisacodyl	0	0	0	0	0	0	0	0	0	0	0	1.35595	0	0	0	0	0	0	0	0	0	0	0	0	0	0	0	0	0.129032	Laxative	Laxative	Dopamine	15
12	bupropion	1.3838	0	0	0	0	0	0	0	0	0	0	0	0	0	0	0	0	0	0	0	0	0	0	0	0	0	0	0	0.129032	Dopamine uptake inhibitor	Dopamine	Topoisomerase	3
13	calmidazolium	0	0	0	0	0	0	0	0	0	0	0	0	0	1.5023	0	0	0	0	0	0	0	0	0	0	0	0	0	0	0.129032	Calcium channel blocker	Calcium channel	TRPV	1
14	camptothecin	0	0	0	1.35595	1.3838	0	1.3838	0	0	0	0	0	0	0	0	0	0	0	0	0	0	0	0	0	0	0	0	0	0.193548	Topoisomerase inhibitor	Topoisomerase	Protein synthesis	2
15	capsaicin	0	0	0	0	0	0	0	0	0	0	0	0	0	0	0	0	0	0	1.47837	0	0	0	0	0	0	0	0	0	0.129032	TRPV agonist	TRPV	Chelating agent	1
16	cefazolin	0	0	0	0	0	0	0	0	0	0	0	0	0	0	0	0	0	0	0	0	0	0	1.31163	0	0	0	0	0	0.129032	Bacterial cell wall synthesis inhibitor	Bacterial	Glucocorticoid	8
17	cephaeline	1.3838	0	0	2.16386	2.7817	0	0	0	0	0	0	1.35595	0	2.16386	0	0	0	0	0	1.46123	0	0	0	0	0	0	0	0	0.290323	Protein synthesis inhibitor	Protein synthesis	Adrenergic receptor	14
18	chlorpromazine	0	0	0	1.35595	0	0	0	0	0	0	0	0	0	0	0	0	0	0	0	0	0	0	0	0	0	0	0	0	0.129032	Dopamine receptor antagonist	Dopamine	Antipruritic	1
19	chlorprothixene	0	0	0	0	0	0	1.3838	1.31163	0	0	0	0	0	0	0	0	0	0	0	0	0	0	0	0	0	0	0	0	0.16129	Dopamine receptor antagonist	Dopamine	Potassium channel	1
20	clioquinol	2.21896	2.55151	0	2.75504	1.78311	0	0	0	0	0	0	0	0	0	0	0	0	0	0	0	0	0	1.31163	1.7445	0	1.35595	1.37876	1.31163	0.387097	Chelating agent	Chelating agent	Estrogen	2
21	clobetasol	0	0	0	1.35595	0	0	0	0	0	0	0	0	0	0	0	0	0	0	0	0	0	0	0	0	0	0	0	0	0.129032	Glucocorticoid receptor agonist	Glucocorticoid	Corticosteroid	1
22	clonidine	0	2.06135	0	1.7445	1.3838	0	0	0	0	0	0	1.35595	0	0	0	0	0	0	0	0	0	0	0	0	0	0	0	0	0.225806	Adrenergic receptor agonist	Adrenergic receptor	ATPase	6
23	crotamiton	0	0	1.3838	0	0	0	0	0	0	0	0	0	0	0	0	0	0	0	0	0	0	0	0	0	0	0	0	0	0.129032	Antipruritic	Antipruritic	Steroid	1
24	cyproheptadine	0	0	0	1.35595	1.3838	0	0	0	0	0	0	1.35595	0	0	0	0	0	0	0	0	0	0	0	0	0	0	0	0	0.193548	Histamine receptor antagonist	Histamine	Aldehyde	1
25	diazoxide	0	0	0	0	0	0	0	0	0	0	0	0	0	0	0	0	0	0	0	0	1.35595	0	0	0	0	0	0	0	0.129032	Potassium channel activator	Potassium channel	Contraceptive	1
26	diethylstilbestrol	0	0	0	0	0	1.5023	1.88904	1.31163	0	0	0	0	0	0	0	0	0	0	0	0	0	0	0	0	0	0	0	0	0.193548	Estrogen receptor agonist	Estrogen	Hydantoin	1
27	diflorasone	0	0	0	0	0	0	0	0	0	0	0	1.8005	0	0	0	0	0	0	0	0	0	0	0	0	0	0	0	0	0.129032	Corticosteroid agonist	Corticosteroid	Antifungal	1
28	digitoxigenin	0	0	0	1.35595	1.78311	0	1.3838	0	0	0	0	0	0	1.5023	0	0	0	0	0	0	0	0	0	0	0	0	0	0	0.225806	ATPase inhibitor	ATPase	Selective	1
29	digoxigenin	0	0	0	0	0	0	0	0	0	0	0	1.35595	0	0	0	0	0	0	0	0	0	0	0	0	0	0	0	0	0.129032	Steroid	Steroid	Serine	1
30	digoxin	0	0	0	1.7445	2.21896	0	1.3838	0	0	0	0	1.35595	0	0	0	0	0	0	0	0	0	0	0	0	0	0	0	0	0.225806	ATPase inhibitor	ATPase	Tyrosine	1
31	dihydroergocristine	0	0	0	1.35595	1.3838	0	0	0	0	0	0	0	0	0	0	0	0	0	0	0	0	0	0	0	0	0	0	0	0.16129	Adrenergic receptor antagonist	Adrenergic receptor	BCL	1
32	dipivefrine	0	0	0	0	1.3838	0	0	0	0	0	0	0	0	0	0	0	0	0	0	0	0	1.64561	0	0	0	0	0	0	0.16129	Adrenergic receptor agonist	Adrenergic receptor	Pyrrolizidine	1
33	disulfiram	0	0	0	1.35595	1.3838	0	0	0	0	0	0	0	0	0	0	0	0	0	0	0	0	0	0	0	0	0	0	0	0.16129	Aldehyde dehydrogenase inhibitor	Aldehyde	Flavanone	1
34	dobutamine	0	0	0	0	0	0	0	0	0	0	1.41112	0	0	0	0	0	0	0	0	0	0	0	0	0	0	0	0	0	0.129032	Adrenergic receptor agonist	Adrenergic receptor	Acetylcholine	1
35	domperidone	0	0	0	2.16386	1.78311	0	0	1.7445	0	0	0	0	0	0	0	0	0	3.01537	2.15172	0	0	0	0	0	0	0	0	0	0.258065	Dopamine receptor antagonist	Dopamine	Antihistamine	1
36	ellipticine	0	0	0	0	0	0	0	0	0	0	0	1.35595	0	0	0	0	0	0	0	0	0	0	0	0	0	0	0	0	0.129032	Topoisomerase inhibitor	Topoisomerase	Haemostatic	1
37	emetine	0	0	0	1.7445	2.21896	0	0	0	0	0	0	1.35595	0	1.5023	0	0	0	0	0	1.46123	0	0	0	0	0	0	0	0	0.258065	Protein synthesis inhibitor	Protein synthesis	Thiazide	1
38	estradiol	0	1.6225	0	1.35595	0	0	0	0	0	0	0	0	0	0	0	0	0	0	0	0	0	0	0	0	0	0	0	0	0.16129	Contraceptive agent	Contraceptive	Central	1
39	ethotoin	0	0	0	0	0	0	0	0	0	0	0	0	0	0	0	0	0	0	0	0	1.35595	0	0	0	0	0	0	0	0.129032	Hydantoin antiepileptic	Hydantoin	Aromatase	1
40	etilefrine	0	0	0	1.7445	2.21896	0	0	0	0	0	0	0	0	0	0	0	0	0	0	0	0	0	0	0	0	0	0	0	0.16129	Adrenergic receptor agonist	Adrenergic receptor	Opioid receptor	1
41	etoposide	0	0	0	3.16088	4.19501	0	0	0	0	0	0	0	0	0	0	0	0	0	0	0	0	0	0	0	0	0	0	0	0.16129	Topoisomerase inhibitor	Topoisomerase	Adenosine receptor	1
42	famotidine	1.3838	0	0	0	0	0	0	0	0	0	0	0	0	0	0	0	0	0	0	0	0	0	0	0	0	0	0	0	0.129032	Histamine receptor antagonist	Histamine	Mitochondrial	1
43	felodipine	0	0	0	0	0	0	0	0	0	0	0	0	0	1.5023	0	0	0	0	0	0	0	0	0	0	0	0	0	0	0.129032	Calcium channel blocker	Calcium channel	Muscle	1
44	fenbendazole	1.78311	2.06135	0	1.7445	1.78311	0	0	0	0	0	0	0	0	0	0	0	0	0	0	0	0	0	0	0	0	1.35595	0	1.31163	0.290323	Tubulin inhibitor	Tubulin	Cytochrome P45	1
45	flucytosine	0	0	0	2.16386	2.7817	0	0	0	0	0	0	0	0	0	0	0	0	0	0	0	0	0	0	0	0	0	0	0	0.16129	Antifungal	Antifungal	Serotonin	3
46	fludroxycortide	0	0	0	0	1.3838	0	0	1.31163	0	0	0	0	0	0	0	0	0	0	0	0	0	0	0	0	0	0	0	0	0.16129	Glucocorticoid receptor agonist	Glucocorticoid	Androgen	1
47	fluorometholone	0	0	0	1.35595	0	0	0	0	0	0	0	0	0	0	0	0	0	0	0	0	0	0	0	0	0	0	0	0	0.129032	Glucocorticoid receptor agonist	Glucocorticoid	Phosphofructokinase	1
48	fluoxetine	0	0	0	0	0	1.5023	1.3838	1.31163	0	0	0	0	0	0	0	0	0	0	0	0	0	0	0	0	0	0	0	0	0.193548	Selective serotonin reuptake inhibitor (SSRI)	Selective	Phosphodiesterase	4
49	fluspirilene	0	0	0	2.16386	0	0	0	0	0	0	0	0	0	0	0	0	0	0	0	0	0	0	0	0	0	1.35595	1.37876	1.31163	0.225806	Dopamine receptor antagonist	Dopamine	NFkB	1
50	gabexate	1.3838	2.06135	0	0	0	0	0	0	0	0	0	0	0	0	0	0	0	0	0	0	0	0	0	0	0	0	0	0	0.16129	Serine protease inhibitor	Serine	Cyclooxygenase	2
51	geldanamycin	0	0	0	0	0	0	0	0	0	0	0	0	0	0	0	0	0	2.56012	0	0	0	0	0	0	0	0	0	0	0.129032	HSP inhibitor	HSP	Local	1
52	genistein	1.3838	2.06135	0	1.35595	1.3838	0	0	0	0	0	0	0	0	0	0	0	0	0	0	0	0	0	0	0	0	0	0	0	0.225806	Tyrosine kinase inhibitor	Tyrosine	Antimalarial	1
53	gossypol	0	0	0	0	0	0	0	0	0	0	0	0	0	1.5023	0	0	0	0	0	0	0	0	0	0	0	0	0	0	0.129032	BCL inhibitor	BCL	Nitric oxide	1
54	guanfacine	0	0	0	1.35595	1.3838	0	0	0	0	0	0	0	0	0	0	0	0	0	0	0	0	0	0	0	0	0	0	0	0.16129	Adrenergic receptor agonist	Adrenergic receptor	Butyrylcholinesterase	1
55	halcinonide	0	0	0	0	0	0	0	0	0	0	0	0	0	0	0	0	0	0	0	0	0	0	1.31163	0	0	0	0	0	0.129032	Glucocorticoid receptor agonist	Glucocorticoid	ACE	2
56	haloperidol	0	0	0	0	0	0	0	0	0	0	0	0	0	0	0	0	0	0	0	0	0	0	1.87952	1.7445	1.7445	0	0	1.31163	0.225806	Dopamine receptor antagonist	Dopamine	Imidazoline receptor	1
57	heliotrine	0	0	0	0	1.3838	0	0	0	0	0	0	0	0	0	0	0	0	0	0	0	0	0	0	0	0	0	0	0	0.129032	Pyrrolizidine alkaloid	Pyrrolizidine	Insulin	1
58	helveticoside	0	0	0	1.7445	1.78311	1.5023	1.88904	1.7445	0	1.7445	0	1.8005	0	2.16386	0	0	0	0	0	0	0	0	0	0	0	1.35595	1.37876	1.31163	0.451613	ATPase inhibitor	ATPase	Acetylcholinesterase	1
59	hesperidin	0	0	0	0	0	0	0	0	0	0	0	1.35595	0	0	0	0	0	0	0	0	0	0	0	0	0	0	0	0	0.129032	Flavanone glycoside	Flavanone	Sterol	1
60	homatropine	1.78311	2.06135	0	0	0	0	0	0	0	0	0	0	0	0	0	0	0	0	0	0	0	0	0	0	0	0	0	0	0.16129	Acetylcholine receptor antagonist	Acetylcholine	Vesicular	1
61	homochlorcyclizine	0	0	0	1.35595	0	0	0	0	0	0	0	0	0	0	0	0	0	0	0	0	0	0	0	0	0	0	0	0	0.129032	Antihistamine	Antihistamine	Retinoid	1
62	hydrastinine	0	0	0	0	0	0	0	0	0	0	0	0	0	0	0	0	0	0	0	0	0	0	1.31163	0	0	0	0	0	0.129032	Haemostatic agent	Haemostatic	Anti-inflammatory	1
63	indapamide	0	0	0	0	0	0	0	0	0	0	0	0	0	0	0	0	0	0	0	0	0	0	0	0	0	1.35595	1.37876	1.31163	0.193548	Thiazide diuretic	Thiazide	HDAC	2
64	ivermectin	1.3838	0	1.3838	0	0	0	0	0	0	0	0	0	0	0	0	0	0	0	0	0	0	0	0	0	0	0	0	0	0.16129	GABA receptor agonist	GABA	IKK	1
65	labetalol	0	0	0	0	0	0	0	0	0	0	0	1.35595	0	0	0	0	0	0	0	0	0	0	0	0	0	0	0	0	0.129032	Adrenergic receptor antagonist	Adrenergic receptor
66	laudanosine	0	0	0	0	0	0	0	0	0	0	0	0	0	0	0	0	0	0	0	0	1.35595	0	0	0	0	0	0	0	0.129032	Central nervous system agent	Central
67	letrozole	0	0	0	0	1.3838	0	0	0	0	0	0	0	0	0	0	0	0	0	0	0	0	0	0	0	0	0	0	0	0.129032	Aromatase inhibitor	Aromatase
68	levomepromazine	0	0	0	1.35595	1.3838	0	0	0	0	0	0	0	0	0	0	0	0	0	0	0	0	0	0	0	0	0	0	0	0.16129	Dopamine receptor antagonist	Dopamine
69	levonorgestrel	0	0	0	0	0	0	0	0	0	0	0	1.35595	0	0	0	0	0	0	0	0	0	0	0	0	0	0	0	0	0.129032	Estrogen receptor agonist	Estrogen
70	loperamide	1.3838	0	0	0	0	0	0	0	0	0	0	0	0	0	0	0	0	0	0	0	0	0	0	0	0	0	0	0	0.129032	Opioid receptor agonist	Opioid receptor
71	mebendazole	0	0	0	1.7445	1.78311	0	0	0	0	0	1.41112	0	0	0	0	0	0	0	0	0	0	0	0	0	0	0	0	0	0.193548	Tubulin inhibitor	Tubulin
72	mefloquine	0	0	0	2.75504	2.21896	0	1.3838	0	0	0	0	0	0	1.5023	0	0	0	0	0	0	0	0	0	0	0	0	0	0	0.225806	Adenosine receptor antagonist	Adenosine receptor
73	menadione	0	0	0	2.75504	2.7817	0	0	0	0	0	0	0	0	0	0	0	0	0	0	0	0	0	0	0	0	0	0	0	0.16129	Mitochondrial DNA polymerase inhibitor	Mitochondrial
74	mephentermine	0	0	0	0	0	0	0	0	0	0	0	0	0	0	0	0	0	0	2.15172	0	0	0	0	0	0	0	0	0	0.129032	Adrenergic receptor agonist	Adrenergic receptor
75	methocarbamol	0	0	0	0	0	0	0	0	0	0	0	0	0	0	0	0	1.37876	0	0	0	0	0	0	0	0	0	0	0	0.129032	Muscle relaxant	Muscle
76	methylprednisolone	0	0	0	0	0	0	0	0	0	0	0	0	0	0	0	0	0	0	0	0	0	0	0	0	0	0	0	1.31163	0.129032	Glucocorticoid receptor agonist	Glucocorticoid
77	metoclopramide	0	0	0	1.35595	1.3838	0	0	0	0	0	0	0	0	0	0	0	0	0	0	0	0	0	0	0	0	0	0	0	0.16129	Dopamine receptor antagonist	Dopamine
78	metyrapone	0	0	0	0	0	0	0	0	0	0	0	0	0	0	0	0	0	1.64561	1.47837	0	0	0	0	0	0	0	0	0	0.16129	Cytochrome P45_ inhibitor	Cytochrome P45
79	mexiletine	0	0	0	1.7445	1.3838	0	0	0	0	0	0	0	0	0	0	0	0	0	0	0	0	0	0	0	0	0	0	0	0.16129	Sodium channel blocker	Sodium channel
80	mianserin	0	0	0	0	0	0	0	0	0	1.7445	0	0	0	0	0	0	0	0	0	0	0	0	0	0	0	0	0	0	0.129032	Serotonin receptor antagonist	Serotonin
81	mifepristone	0	0	0	0	0	0	0	0	0	0	0	0	0	0	0	0	0	0	0	0	1.35595	0	0	0	0	0	0	0	0.129032	Glucocorticoid receptor antagonist	Glucocorticoid
82	minaprine	0	0	0	1.35595	0	0	0	0	0	0	0	0	0	0	0	0	0	1.64561	0	0	0	0	0	0	0	0	0	0	0.16129	Serotonin reuptake inhibitor	Serotonin
83	moracizine	0	0	0	0	0	0	0	0	0	0	0	0	0	0	0	0	0	0	0	0	0	0	1.31163	0	0	0	0	0	0.129032	Sodium channel blocker	Sodium channel
84	myricetin	0	0	0	0	0	0	0	0	0	0	0	0	0	0	0	0	0	2.06914	0	0	0	0	0	0	0	0	0	0	0.129032	Androgen receptor agonist	Androgen
85	nicardipine	0	0	0	0	0	0	0	0	0	0	0	0	0	0	0	0	0	0	0	0	0	0	0	0	0	0	0	1.31163	0.129032	Calcium channel blocker	Calcium channel
86	niclosamide	0	0	0	1.35595	0	0	0	0	0	0	0	0	0	0	0	0	0	0	0	0	0	0	0	0	0	0	0	0	0.129032	DNA replication inhibitor	DNA
87	niridazole	0	0	0	1.35595	1.3838	0	0	0	0	0	0	0	0	0	0	0	0	0	0	0	0	0	0	0	0	1.35595	1.37876	1.31163	0.258065	Phosphofructokinase inhibitor	Phosphofructokinase
88	nocodazole	1.3838	0	0	1.7445	1.78311	0	0	0	0	0	0	0	0	0	0	0	0	0	0	0	0	0	0	0	0	0	0	0	0.193548	Tubulin inhibitor	Tubulin
89	ouabain	0	0	0	0	0	0	1.3838	0	0	0	0	1.35595	0	1.5023	0	0	0	0	0	0	0	0	0	0	0	0	0	0	0.193548	ATPase inhibitor	ATPase
90	papaverine	0	0	0	0	1.3838	0	0	0	0	0	0	0	0	0	0	0	0	0	0	0	0	0	0	0	0	0	0	0	0.129032	Phosphodiesterase inhibitor	Phosphodiesterase
91	parthenolide	0	0	0	0	0	0	0	0	1.41112	0	0	0	0	0	0	0	0	0	0	0	0	0	0	0	0	0	0	0	0.129032	NFkB pathway inhibitor	NFkB
92	phenazone	0	0	1.3838	0	0	0	0	0	0	0	0	0	0	0	0	0	0	0	0	0	0	0	0	0	0	0	0	0	0.129032	Cyclooxygenase inhibitor	Cyclooxygenase
93	phenazopyridine	1.3838	0	0	0	0	0	0	0	0	0	0	0	0	0	0	0	0	0	0	0	0	0	0	0	0	0	0	0	0.129032	Local anesthetic	Local
94	pimozide	0	0	0	1.35595	1.78311	0	0	0	0	0	0	0	0	0	0	0	0	0	0	0	0	0	0	0	0	0	0	0	0.16129	Dopamine receptor antagonist	Dopamine
95	pizotifen	0	0	0	1.7445	1.3838	0	0	0	0	0	0	0	0	0	0	0	0	0	0	0	0	0	0	0	0	1.35595	1.37876	1.31163	0.258065	Serotonin receptor antagonist	Serotonin
96	practolol	0	0	0	0	0	0	0	0	0	0	0	0	1.7445	0	0	0	0	0	1.47837	0	0	0	0	0	0	0	0	0	0.16129	Adrenergic receptor antagonist	Adrenergic receptor
97	prednisolone	0	0	0	0	0	0	0	0	0	0	0	0	0	0	0	0	0	0	0	1.46123	0	0	0	0	0	0	0	0	0.129032	Glucocorticoid receptor agonist	Glucocorticoid
98	primaquine	0	0	0	0	0	1.5023	1.3838	1.7445	1.41112	0	0	0	0	0	0	0	0	0	0	0	0	0	0	0	0	0	0	0	0.225806	Antimalarial	Antimalarial
99	proadifen	0	0	0	1.35595	1.78311	0	0	0	0	0	0	0	0	2.16386	0	0	0	0	0	0	0	0	0	0	0	0	0	0	0.193548	Nitric oxide synthase inhibitor	Nitric oxide
100	prochlorperazine	0	0	0	0	1.3838	0	0	0	0	0	0	0	0	0	0	0	0	0	0	0	0	0	0	0	0	0	0	0	0.129032	Dopamine receptor antagonist	Dopamine
101	profenamine	0	0	0	0	1.3838	0	0	0	0	0	0	0	0	0	0	0	0	0	0	0	0	0	0	0	0	0	0	0	0.129032	Butyrylcholinesterase inhibitor	Butyrylcholinesterase
102	propofol	0	0	0	0	0	0	0	1.7445	0	0	0	0	0	0	0	0	0	0	0	0	0	0	0	0	0	0	0	0	0.129032	GABA receptor agonist	GABA
103	quinpirole	0	0	0	2.16386	2.21896	0	0	0	0	0	0	0	0	0	0	0	0	0	0	0	0	0	0	0	0	0	0	0	0.16129	Dopamine receptor agonist	Dopamine
104	ramipril	1.3838	0	0	0	0	0	0	0	0	0	0	0	0	0	0	0	0	0	0	0	0	0	0	0	0	0	0	0	0.129032	ACE inhibitor	ACE
105	rescinnamine	0	0	0	1.35595	1.3838	0	0	0	0	0	0	0	0	0	0	0	0	0	0	0	0	0	0	0	0	0	0	0	0.16129	ACE inhibitor	ACE
106	rilmenidine	1.3838	0	0	0	0	0	0	0	0	0	0	0	0	0	0	0	0	0	0	0	0	0	0	0	0	0	0	0	0.129032	Imidazoline receptor agonist	Imidazoline receptor
107	rimexolone	0	0	0	0	0	0	0	0	0	0	0	1.8005	0	0	0	0	0	0	0	0	0	0	0	0	0	0	0	0	0.129032	Glucocorticoid receptor agonist	Glucocorticoid
108	ritodrine	0	0	0	0	0	0	0	0	0	1.7445	0	0	0	0	0	0	0	0	0	0	0	0	0	0	0	0	0	0	0.129032	Adrenergic receptor agonist	Adrenergic receptor
109	rolipram	0	0	0	1.35595	1.3838	0	0	0	0	0	0	0	0	0	0	0	0	0	0	0	0	0	0	0	0	0	0	0	0.16129	Phosphodiesterase inhibitor	Phosphodiesterase
110	rosiglitazone	0	0	0	0	0	0	0	0	0	0	0	1.35595	0	0	0	0	0	0	0	0	0	0	0	0	0	0	0	0	0.129032	Insulin sensitizer	Insulin
111	skimmianine	0	0	0	1.7445	2.21896	0	0	0	0	0	0	0	0	0	0	0	0	0	0	0	0	0	0	0	0	0	0	0	0.16129	Acetylcholinesterase inhibitor	Acetylcholinesterase
112	strophanthidin	0	0	0	0	0	0	1.3838	0	0	0	0	1.35595	0	1.5023	0	0	0	0	0	0	0	0	0	0	0	0	0	0	0.193548	ATPase inhibitor	ATPase
113	sulconazole	0	0	0	0	0	0	0	0	0	0	0	0	0	1.5023	0	0	0	0	0	0	0	0	0	0	0	0	0	0	0.129032	Sterol demethylase inhibitor	Sterol
114	suloctidil	0	0	0	0	0	0	0	0	0	0	0	0	0	1.5023	0	0	0	0	0	0	0	0	0	0	0	0	0	0	0.129032	Adrenergic receptor antagonist	Adrenergic receptor
115	syrosingopine	0	0	0	0	1.3838	0	0	0	0	0	0	0	0	0	0	0	0	0	0	0	0	0	0	0	0	0	0	0	0.129032	Vesicular monoamine transporter inhibitor	Vesicular
116	terbutaline	0	0	0	1.7445	0	0	0	0	0	0	0	0	0	0	0	0	0	0	0	0	0	0	0	0	0	0	0	0	0.129032	Adrenergic receptor agonist	Adrenergic receptor
117	terfenadine	0	0	0	1.35595	1.3838	0	1.3838	0	0	0	0	0	0	1.5023	0	0	0	0	0	0	0	0	0	0	0	0	0	0	0.225806	Histamine receptor antagonist	Histamine
118	terguride	0	0	1.79845	0	0	0	0	0	0	0	0	0	0	0	0	0	0	0	0	0	0	0	0	0	0	0	0	0	0.129032	Dopamine receptor agonist	Dopamine
119	thapsigargin	0	0	0	1.7445	1.78311	0	0	0	0	0	0	0	0	0	0	0	0	0	0	0	0	0	0	0	0	0	0	0	0.16129	ATPase inhibitor	ATPase
120	thioridazine	1.3838	1.6225	0	2.16386	2.21896	0	1.3838	1.31163	0	0	1.41112	0	0	1.5023	0	0	0	1.64561	0	0	0	0	0	0	0	0	0	0	0.387097	Dopamine receptor antagonist	Dopamine
121	tolazoline	0	1.6225	0	0	0	0	0	0	0	0	0	0	0	0	0	0	0	0	0	0	0	0	0	0	0	0	0	0	0.129032	Adrenergic receptor antagonist	Adrenergic receptor
122	tolmetin	0	0	0	0	0	0	0	0	0	0	0	1.35595	0	0	0	0	0	0	0	0	0	0	0	0	0	0	0	0	0.129032	Cyclooxygenase inhibitor	Cyclooxygenase
123	tretinoin	0	0	0	0	0	0	0	0	0	0	0	0	0	0	0	0	0	0	0	1.85749	0	1.64561	0	0	0	0	0	0	0.16129	Retinoid receptor agonist	Retinoid
124	tribenoside	0	0	0	2.16386	1.78311	0	0	0	0	0	0	0	0	0	0	0	0	0	0	0	0	0	0	0	0	0	0	0	0.16129	Anti-inflammatory	Anti-inflammatory
125	trichostatin-a	0	0	0	1.7445	1.78311	0	0	0	0	0	0	0	0	0	0	0	0	0	0	1.46123	0	0	0	0	0	0	0	0	0.193548	HDAC inhibitor	HDAC
126	trifluoperazine	1.3838	1.6225	0	0	0	0	0	0	0	0	0	1.35595	0	0	0	0	0	0	0	0	0	0	0	0	0	0	0	0	0.193548	Dopamine receptor antagonist	Dopamine
127	urapidil	0	0	0	1.7445	1.78311	0	0	0	0	0	0	0	0	0	0	0	0	0	0	0	0	0	0	0	0	0	0	0	0.16129	Adrenergic receptor antagonist	Adrenergic receptor
128	valproic-acid	0	0	0	0	0	0	0	0	0	0	0	0	0	0	0	0	0	0	0	0	0	0	1.31163	0	0	0	0	0	0.129032	HDAC inhibitor	HDAC
129	vanoxerine	1.3838	0	1.3838	0	0	0	0	0	0	0	0	0	0	1.5023	0	0	0	0	0	0	0	0	0	0	0	0	0	0	0.193548	Dopamine uptake inhibitor	Dopamine
130	vinpocetine	0	0	1.3838	0	0	0	0	0	0	0	0	0	0	0	0	0	0	0	0	0	0	0	0	0	0	0	0	0	0.129032	Phosphodiesterase inhibitor	Phosphodiesterase
131	withaferin-a	0	0	0	1.7445	1.3838	0	0	0	0	0	0	0	0	0	0	0	0	0	0	0	0	0	0	0	0	0	0	0	0.16129	IKK inhibitor	IKK
132	zardaverine	0	0	0	1.7445	1.78311	0	0	0	0	0	0	0	0	0	0	0	0	0	0	0	0	0	0	0	0	0	0	0	0.16129	Phosphodiesterase inhibitor	Phosphodiesterase

### Sheet: Drugs-DiseaseMOA1 
		1	2	3	4	5	6	7	8
Index	Molecules	Mental Depression	Depressive disorder	Mood Disorders	Unipolar Depression	Major Depressive Disorder	Cocaine-Related Disorders	Cocaine Abuse	Cocaine Dependence	Density	Description	Description Slim	Slim	Frequency
1	chelidonine	0	1.6225	0	1.7445	2.7817	0	0	0	6.1487	Tubulin inhibitor	Tubulin	Tubulin	4
2	alvespimycin	0	0	0	1.35595	1.3838	0	0	0	2.73976	HSP inhibitor	HSP	HSP	1
4	ampicillin	0	0	0	1.35595	0	0	0	0	1.35595	Bacterial cell wall synthesis inhibitor	Bacterial	Bacterial	1
5	anisomycin	1.78311	2.06135	0	2.75504	3.27382	0	0	0	9.87333	DNA synthesis inhibitor	DNA	DNA	2
8	bepridil	1.3838	1.6225	0	0	0	0	0	0	3.0063	Calcium channel blocker	Calcium channel	Calcium channel	1
9	bicuculline	0	0	0	0	1.3838	0	0	0	1.3838	GABA receptor antagonist	GABA	GABA	3
12	bupropion	1.3838	0	0	0	0	0	0	0	1.3838	Dopamine uptake inhibitor	Dopamine	Dopamine	14
14	camptothecin	0	0	0	1.35595	1.3838	0	1.3838	0	4.12356	Topoisomerase inhibitor	Topoisomerase	Topoisomerase	2
17	cephaeline	1.3838	0	0	2.16386	2.7817	0	0	0	6.32936	Protein synthesis inhibitor	Protein synthesis	Protein synthesis	2
18	chlorpromazine	0	0	0	1.35595	0	0	0	0	1.35595	Dopamine receptor antagonist	Dopamine	Chelating agent	1
19	chlorprothixene	0	0	0	0	0	0	1.3838	1.31163	2.69543	Dopamine receptor antagonist	Dopamine	Glucocorticoid	3
20	clioquinol	2.21896	2.55151	0	2.75504	1.78311	0	0	0	9.30863	Chelating agent	Chelating agent	Adrenergic receptor	8
21	clobetasol	0	0	0	1.35595	0	0	0	0	1.35595	Glucocorticoid receptor agonist	Glucocorticoid	Antipruritic	1
22	clonidine	0	2.06135	0	1.7445	1.3838	0	0	0	5.18966	Adrenergic receptor agonist	Adrenergic receptor	Histamine	3
23	crotamiton	0	0	1.3838	0	0	0	0	0	1.3838	Antipruritic	Antipruritic	Estrogen	1
24	cyproheptadine	0	0	0	1.35595	1.3838	0	0	0	2.73976	Histamine receptor antagonist	Histamine	ATPase	6
26	diethylstilbestrol	0	0	0	0	0	1.5023	1.88904	1.31163	4.70297	Estrogen receptor agonist	Estrogen	Aldehyde	1
28	digitoxigenin	0	0	0	1.35595	1.78311	0	1.3838	0	4.52287	ATPase inhibitor	ATPase	Contraceptive	1
30	digoxin	0	0	0	1.7445	2.21896	0	1.3838	0	5.34727	ATPase inhibitor	ATPase	Antifungal	1
31	dihydroergocristine	0	0	0	1.35595	1.3838	0	0	0	2.73976	Adrenergic receptor antagonist	Adrenergic receptor	Selective	1
32	dipivefrine	0	0	0	0	1.3838	0	0	0	1.3838	Adrenergic receptor agonist	Adrenergic receptor	Serine	1
33	disulfiram	0	0	0	1.35595	1.3838	0	0	0	2.73976	Aldehyde dehydrogenase inhibitor	Aldehyde	Tyrosine	1
35	domperidone	0	0	0	2.16386	1.78311	0	0	1.7445	5.69147	Dopamine receptor antagonist	Dopamine	Pyrrolizidine	1
37	emetine	0	0	0	1.7445	2.21896	0	0	0	3.96347	Protein synthesis inhibitor	Protein synthesis	Acetylcholine	1
38	estradiol	0	1.6225	0	1.35595	0	0	0	0	2.97845	Contraceptive agent	Contraceptive	Antihistamine	1
40	etilefrine	0	0	0	1.7445	2.21896	0	0	0	3.96347	Adrenergic receptor agonist	Adrenergic receptor	Aromatase	1
41	etoposide	0	0	0	3.16088	4.19501	0	0	0	7.35589	Topoisomerase inhibitor	Topoisomerase	Opioid receptor	1
42	famotidine	1.3838	0	0	0	0	0	0	0	1.3838	Histamine receptor antagonist	Histamine	Adenosine receptor	1
44	fenbendazole	1.78311	2.06135	0	1.7445	1.78311	0	0	0	7.37208	Tubulin inhibitor	Tubulin	Mitochondrial	1
45	flucytosine	0	0	0	2.16386	2.7817	0	0	0	4.94556	Antifungal	Antifungal	Sodium channel	1
46	fludroxycortide	0	0	0	0	1.3838	0	0	1.31163	2.69543	Glucocorticoid receptor agonist	Glucocorticoid	Serotonin	2
47	fluorometholone	0	0	0	1.35595	0	0	0	0	1.35595	Glucocorticoid receptor agonist	Glucocorticoid	Phosphofructokinase	1
48	fluoxetine	0	0	0	0	0	1.5023	1.3838	1.31163	4.19774	Selective serotonin reuptake inhibitor (SSRI)	Selective	Phosphodiesterase	4
49	fluspirilene	0	0	0	2.16386	0	0	0	0	2.16386	Dopamine receptor antagonist	Dopamine	Cyclooxygenase	1
50	gabexate	1.3838	2.06135	0	0	0	0	0	0	3.44516	Serine protease inhibitor	Serine	Local	1
52	genistein	1.3838	2.06135	0	1.35595	1.3838	0	0	0	6.18491	Tyrosine kinase inhibitor	Tyrosine	Antimalarial	1
54	guanfacine	0	0	0	1.35595	1.3838	0	0	0	2.73976	Adrenergic receptor agonist	Adrenergic receptor	Nitric oxide	1
57	heliotrine	0	0	0	0	1.3838	0	0	0	1.3838	Pyrrolizidine alkaloid	Pyrrolizidine	Butyrylcholinesterase	1
58	helveticoside	0	0	0	1.7445	1.78311	1.5023	1.88904	1.7445	8.66346	ATPase inhibitor	ATPase	ACE	2
60	homatropine	1.78311	2.06135	0	0	0	0	0	0	3.84446	Acetylcholine receptor antagonist	Acetylcholine	Imidazoline receptor	1
61	homochlorcyclizine	0	0	0	1.35595	0	0	0	0	1.35595	Antihistamine	Antihistamine	Acetylcholinesterase	1
64	ivermectin	1.3838	0	1.3838	0	0	0	0	0	2.76761	GABA receptor agonist	GABA	Vesicular	1
67	letrozole	0	0	0	0	1.3838	0	0	0	1.3838	Aromatase inhibitor	Aromatase	Anti-inflammatory	1
68	levomepromazine	0	0	0	1.35595	1.3838	0	0	0	2.73976	Dopamine receptor antagonist	Dopamine	HDAC	1
70	loperamide	1.3838	0	0	0	0	0	0	0	1.3838	Opioid receptor agonist	Opioid receptor	IKK
71	mebendazole	0	0	0	1.7445	1.78311	0	0	0	3.52761	Tubulin inhibitor	Tubulin
72	mefloquine	0	0	0	2.75504	2.21896	0	1.3838	0	6.35781	Adenosine receptor antagonist	Adenosine receptor
73	menadione	0	0	0	2.75504	2.7817	0	0	0	5.53674	Mitochondrial DNA polymerase inhibitor	Mitochondrial
77	metoclopramide	0	0	0	1.35595	1.3838	0	0	0	2.73976	Dopamine receptor antagonist	Dopamine
79	mexiletine	0	0	0	1.7445	1.3838	0	0	0	3.12831	Sodium channel blocker	Sodium channel
82	minaprine	0	0	0	1.35595	0	0	0	0	1.35595	Serotonin reuptake inhibitor	Serotonin
86	niclosamide	0	0	0	1.35595	0	0	0	0	1.35595	DNA replication inhibitor	DNA
87	niridazole	0	0	0	1.35595	1.3838	0	0	0	2.73976	Phosphofructokinase inhibitor	Phosphofructokinase
88	nocodazole	1.3838	0	0	1.7445	1.78311	0	0	0	4.91142	Tubulin inhibitor	Tubulin
89	ouabain	0	0	0	0	0	0	1.3838	0	1.3838	ATPase inhibitor	ATPase
90	papaverine	0	0	0	0	1.3838	0	0	0	1.3838	Phosphodiesterase inhibitor	Phosphodiesterase
92	phenazone	0	0	1.3838	0	0	0	0	0	1.3838	Cyclooxygenase inhibitor	Cyclooxygenase
93	phenazopyridine	1.3838	0	0	0	0	0	0	0	1.3838	Local anesthetic	Local
94	pimozide	0	0	0	1.35595	1.78311	0	0	0	3.13906	Dopamine receptor antagonist	Dopamine
95	pizotifen	0	0	0	1.7445	1.3838	0	0	0	3.12831	Serotonin receptor antagonist	Serotonin
98	primaquine	0	0	0	0	0	1.5023	1.3838	1.7445	4.63061	Antimalarial	Antimalarial
99	proadifen	0	0	0	1.35595	1.78311	0	0	0	3.13906	Nitric oxide synthase inhibitor	Nitric oxide
100	prochlorperazine	0	0	0	0	1.3838	0	0	0	1.3838	Dopamine receptor antagonist	Dopamine
101	profenamine	0	0	0	0	1.3838	0	0	0	1.3838	Butyrylcholinesterase inhibitor	Butyrylcholinesterase
102	propofol	0	0	0	0	0	0	0	1.7445	1.7445	GABA receptor agonist	GABA
103	quinpirole	0	0	0	2.16386	2.21896	0	0	0	4.38282	Dopamine receptor agonist	Dopamine
104	ramipril	1.3838	0	0	0	0	0	0	0	1.3838	ACE inhibitor	ACE
105	rescinnamine	0	0	0	1.35595	1.3838	0	0	0	2.73976	ACE inhibitor	ACE
106	rilmenidine	1.3838	0	0	0	0	0	0	0	1.3838	Imidazoline receptor agonist	Imidazoline receptor
109	rolipram	0	0	0	1.35595	1.3838	0	0	0	2.73976	Phosphodiesterase inhibitor	Phosphodiesterase
111	skimmianine	0	0	0	1.7445	2.21896	0	0	0	3.96347	Acetylcholinesterase inhibitor	Acetylcholinesterase
112	strophanthidin	0	0	0	0	0	0	1.3838	0	1.3838	ATPase inhibitor	ATPase
115	syrosingopine	0	0	0	0	1.3838	0	0	0	1.3838	Vesicular monoamine transporter inhibitor	Vesicular
116	terbutaline	0	0	0	1.7445	0	0	0	0	1.7445	Adrenergic receptor agonist	Adrenergic receptor
117	terfenadine	0	0	0	1.35595	1.3838	0	1.3838	0	4.12356	Histamine receptor antagonist	Histamine
118	terguride	0	0	1.79845	0	0	0	0	0	1.79845	Dopamine receptor agonist	Dopamine
119	thapsigargin	0	0	0	1.7445	1.78311	0	0	0	3.52761	ATPase inhibitor	ATPase
120	thioridazine	1.3838	1.6225	0	2.16386	2.21896	0	1.3838	1.31163	10.0846	Dopamine receptor antagonist	Dopamine
121	tolazoline	0	1.6225	0	0	0	0	0	0	1.6225	Adrenergic receptor antagonist	Adrenergic receptor
124	tribenoside	0	0	0	2.16386	1.78311	0	0	0	3.94697	Anti-inflammatory	Anti-inflammatory
125	trichostatin-a	0	0	0	1.7445	1.78311	0	0	0	3.52761	HDAC inhibitor	HDAC
126	trifluoperazine	1.3838	1.6225	0	0	0	0	0	0	3.0063	Dopamine receptor antagonist	Dopamine
127	urapidil	0	0	0	1.7445	1.78311	0	0	0	3.52761	Adrenergic receptor antagonist	Adrenergic receptor
129	vanoxerine	1.3838	0	1.3838	0	0	0	0	0	2.76761	Dopamine uptake inhibitor	Dopamine
130	vinpocetine	0	0	1.3838	0	0	0	0	0	1.3838	Phosphodiesterase inhibitor	Phosphodiesterase
131	withaferin-a	0	0	0	1.7445	1.3838	0	0	0	3.12831	IKK inhibitor	IKK
132	zardaverine	0	0	0	1.7445	1.78311	0	0	0	3.52761	Phosphodiesterase inhibitor	Phosphodiesterase

### Sheet: Drugs-DiseaseMOA2
		9	10	12	15	19
Index	Molecules	Neurogenic Inflammation	Anasarca	Bronchial Hyperreactivity	Allodynia	Bradycardia	Density	Description	Description Slim	slim	Frequency
5	anisomycin	0	1.7445	0	2.55151	0	4.29601	DNA synthesis inhibitor	DNA	DNA	2
6	azacitidine	0	1.7445	0	0	0	1.7445	DNA methyltransferase inhibitor	DNA	Histamine	2
7	azacyclonol	0	0	0	1.35595	0	1.35595	Histamine receptor antagonist	Histamine	Vitamin B	1
10	biotin	0	0	0	0	1.7445	1.7445	Vitamin B	Vitamin B	Laxative	1
11	bisacodyl	0	0	0	1.35595	0	1.35595	Laxative	Laxative	Protein synthesis	2
17	cephaeline	0	0	0	1.35595	0	1.35595	Protein synthesis inhibitor	Protein synthesis	Adrenergic receptor	5
22	clonidine	0	0	0	1.35595	0	1.35595	Adrenergic receptor agonist	Adrenergic receptor	Corticosteroid	1
24	cyproheptadine	0	0	0	1.35595	0	1.35595	Histamine receptor antagonist	Histamine	Steroid	1
27	diflorasone	0	0	0	1.8005	0	1.8005	Corticosteroid agonist	Corticosteroid	ATPase	4
29	digoxigenin	0	0	0	1.35595	0	1.35595	Steroid	Steroid	Topoisomerase	1
30	digoxin	0	0	0	1.35595	0	1.35595	ATPase inhibitor	ATPase	Flavanone	1
34	dobutamine	0	0	1.41112	0	0	1.41112	Adrenergic receptor agonist	Adrenergic receptor	Estrogen	1
36	ellipticine	0	0	0	1.35595	0	1.35595	Topoisomerase inhibitor	Topoisomerase	Tubulin	1
37	emetine	0	0	0	1.35595	0	1.35595	Protein synthesis inhibitor	Protein synthesis	Serotonin	1
58	helveticoside	0	1.7445	0	1.8005	0	3.54501	ATPase inhibitor	ATPase	NFkB	1
59	hesperidin	0	0	0	1.35595	0	1.35595	Flavanone glycoside	Flavanone	Antimalarial	1
65	labetalol	0	0	0	1.35595	0	1.35595	Adrenergic receptor antagonist	Adrenergic receptor	Glucocorticoid	1
69	levonorgestrel	0	0	0	1.35595	0	1.35595	Estrogen receptor agonist	Estrogen	Insulin	1
71	mebendazole	0	0	1.41112	0	0	1.41112	Tubulin inhibitor	Tubulin	Dopamine	2
80	mianserin	0	1.7445	0	0	0	1.7445	Serotonin receptor antagonist	Serotonin	Cyclooxygenase	1
89	ouabain	0	0	0	1.35595	0	1.35595	ATPase inhibitor	ATPase
91	parthenolide	1.41112	0	0	0	0	1.41112	NFkB pathway inhibitor	NFkB
96	practolol	0	0	0	0	1.7445	1.7445	Adrenergic receptor antagonist	Adrenergic receptor
98	primaquine	1.41112	0	0	0	0	1.41112	Antimalarial	Antimalarial
107	rimexolone	0	0	0	1.8005	0	1.8005	Glucocorticoid receptor agonist	Glucocorticoid
108	ritodrine	0	1.7445	0	0	0	1.7445	Adrenergic receptor agonist	Adrenergic receptor
110	rosiglitazone	0	0	0	1.35595	0	1.35595	Insulin sensitizer	Insulin
112	strophanthidin	0	0	0	1.35595	0	1.35595	ATPase inhibitor	ATPase
120	thioridazine	0	0	1.41112	0	0	1.41112	Dopamine receptor antagonist	Dopamine
122	tolmetin	0	0	0	1.35595	0	1.35595	Cyclooxygenase inhibitor	Cyclooxygenase
126	trifluoperazine	0	0	0	1.35595	0	1.35595	Dopamine receptor antagonist	Dopamine

### Sheet: Drugs-DiseaseMOA3
		20	22	23	24	26	27	28	29	30
Index	Molecules	Complex Partial Status Epilepticus	Cognition Disorders	Drug Withdrawal Symptoms	Anxiety Disorders	Alcoholic Intoxication, Chronic	Alcohol abuse	Autistic Disorder	Age-Related Memory Disorders	Adult Learning Disorders	Density	Description	Description Slim	Slim	frequency
5	anisomycin	1.5023	0	0	0	0	0	0	0	0	1.5023	DNA synthesis inhibitor	DNA	DNA	2
6	azacitidine	0	1.5023	0	0	0	0	0	0	0	1.5023	DNA methyltransferase inhibitor	DNA	Histamine	2
7	azacyclonol	1.5023	0	0	0	0	0	0	0	0	1.5023	Histamine receptor antagonist	Histamine	GABA	1
9	bicuculline	0	0	1.7445	0	0	0	0	0	0	1.7445	GABA receptor antagonist	GABA	Calcium channel	2
13	calmidazolium	1.5023	0	0	0	0	0	0	0	0	1.5023	Calcium channel blocker	Calcium channel	TRPV	1
15	capsaicin	0	0	0	0	0	1.47837	0	0	0	1.47837	TRPV agonist	TRPV	Protein synthesis	2
17	cephaeline	2.16386	0	0	0	0	0	1.46123	0	0	3.62509	Protein synthesis inhibitor	Protein synthesis	Potassium channel	1
25	diazoxide	0	0	0	0	0	0	0	1.35595	0	1.35595	Potassium channel activator	Potassium channel	ATPase	4
28	digitoxigenin	1.5023	0	0	0	0	0	0	0	0	1.5023	ATPase inhibitor	ATPase	Adrenergic receptor	4
32	dipivefrine	0	0	0	0	0	0	0	0	1.64561	1.64561	Adrenergic receptor agonist	Adrenergic receptor	Dopamine	3
35	domperidone	0	0	0	0	3.01537	2.15172	0	0	0	5.16709	Dopamine receptor antagonist	Dopamine	Hydantoin	1
37	emetine	1.5023	0	0	0	0	0	1.46123	0	0	2.96354	Protein synthesis inhibitor	Protein synthesis	HSP	1
39	ethotoin	0	0	0	0	0	0	0	1.35595	0	1.35595	Hydantoin antiepileptic	Hydantoin	BCL	1
43	felodipine	1.5023	0	0	0	0	0	0	0	0	1.5023	Calcium channel blocker	Calcium channel	Central	1
51	geldanamycin	0	0	0	0	2.56012	0	0	0	0	2.56012	HSP inhibitor	HSP	Adenosine receptor	1
53	gossypol	1.5023	0	0	0	0	0	0	0	0	1.5023	BCL inhibitor	BCL	Muscle	1
58	helveticoside	2.16386	0	0	0	0	0	0	0	0	2.16386	ATPase inhibitor	ATPase	Cytochrome P45	1
66	laudanosine	0	0	0	0	0	0	0	1.35595	0	1.35595	Central nervous system agent	Central	Glucocorticoid	2
72	mefloquine	1.5023	0	0	0	0	0	0	0	0	1.5023	Adenosine receptor antagonist	Adenosine receptor	Serotonin	1
74	mephentermine	0	0	0	0	0	2.15172	0	0	0	2.15172	Adrenergic receptor agonist	Adrenergic receptor	Androgen	1
75	methocarbamol	0	0	0	1.37876	0	0	0	0	0	1.37876	Muscle relaxant	Muscle	Nitric oxide	1
78	metyrapone	0	0	0	0	1.64561	1.47837	0	0	0	3.12399	Cytochrome P45_ inhibitor	Cytochrome P45	Sterol	1
81	mifepristone	0	0	0	0	0	0	0	1.35595	0	1.35595	Glucocorticoid receptor antagonist	Glucocorticoid	Retinoid	1
82	minaprine	0	0	0	0	1.64561	0	0	0	0	1.64561	Serotonin reuptake inhibitor	Serotonin	HDAC	1
84	myricetin	0	0	0	0	2.06914	0	0	0	0	2.06914	Androgen receptor agonist	Androgen
89	ouabain	1.5023	0	0	0	0	0	0	0	0	1.5023	ATPase inhibitor	ATPase
96	practolol	0	0	0	0	0	1.47837	0	0	0	1.47837	Adrenergic receptor antagonist	Adrenergic receptor
97	prednisolone	0	0	0	0	0	0	1.46123	0	0	1.46123	Glucocorticoid receptor agonist	Glucocorticoid
99	proadifen	2.16386	0	0	0	0	0	0	0	0	2.16386	Nitric oxide synthase inhibitor	Nitric oxide
112	strophanthidin	1.5023	0	0	0	0	0	0	0	0	1.5023	ATPase inhibitor	ATPase
113	sulconazole	1.5023	0	0	0	0	0	0	0	0	1.5023	Sterol demethylase inhibitor	Sterol
114	suloctidil	1.5023	0	0	0	0	0	0	0	0	1.5023	Adrenergic receptor antagonist	Adrenergic receptor
117	terfenadine	1.5023	0	0	0	0	0	0	0	0	1.5023	Histamine receptor antagonist	Histamine
120	thioridazine	1.5023	0	0	0	1.64561	0	0	0	0	3.14792	Dopamine receptor antagonist	Dopamine
123	tretinoin	0	0	0	0	0	0	1.85749	0	1.64561	3.50311	Retinoid receptor agonist	Retinoid
125	trichostatin-a	0	0	0	0	0	0	1.46123	0	0	1.46123	HDAC inhibitor	HDAC
129	vanoxerine	1.5023	0	0	0	0	0	0	0	0	1.5023	Dopamine uptake inhibitor	Dopamine

### Sheet: Drugs-DiseaseMOA4
		31	32	33	34	35	36
Index	Molecules	Manic Disorder	Depression, Bipolar	Manic	Depressive Syndrome	Depression, Neurotic	Endogenous depression	Density	Description	Description Slim	slim	Frequency
3	amiloride	0	0	0	0	0	1.31163	1.31163	Sodium channel blocker	Sodium channel	Sodium channel	2
16	cefazolin	1.31163	0	0	0	0	0	1.31163	Bacterial cell wall synthesis inhibitor	Bacterial	Bacterial	1
20	clioquinol	1.31163	1.7445	0	1.35595	1.37876	1.31163	7.10248	Chelating agent	Chelating agent	Chelating agent	1
44	fenbendazole	0	0	0	1.35595	0	1.31163	2.66758	Tubulin inhibitor	Tubulin	Tubulin	1
49	fluspirilene	0	0	0	1.35595	1.37876	1.31163	4.04635	Dopamine receptor antagonist	Dopamine	Dopamine	2
55	halcinonide	1.31163	0	0	0	0	0	1.31163	Glucocorticoid receptor agonist	Glucocorticoid	Glucocorticoid	2
56	haloperidol	1.87952	1.7445	1.7445	0	0	1.31163	6.68016	Dopamine receptor antagonist	Dopamine	ATPase	1
58	helveticoside	0	0	0	1.35595	1.37876	1.31163	4.04635	ATPase inhibitor	ATPase	Haemostatic	1
62	hydrastinine	1.31163	0	0	0	0	0	1.31163	Haemostatic agent	Haemostatic	Thiazide	1
63	indapamide	0	0	0	1.35595	1.37876	1.31163	4.04635	Thiazide diuretic	Thiazide	Calcium channel	1
76	methylprednisolone	0	0	0	0	0	1.31163	1.31163	Glucocorticoid receptor agonist	Glucocorticoid	Phosphofructokinase	1
83	moracizine	1.31163	0	0	0	0	0	1.31163	Sodium channel blocker	Sodium channel	Serotonin	1
85	nicardipine	0	0	0	0	0	1.31163	1.31163	Calcium channel blocker	Calcium channel	HDAC	1
87	niridazole	0	0	0	1.35595	1.37876	1.31163	4.04635	Phosphofructokinase inhibitor	Phosphofructokinase
95	pizotifen	0	0	0	1.35595	1.37876	1.31163	4.04635	Serotonin receptor antagonist	Serotonin
128	valproic-acid	1.31163	0	0	0	0	0	1.31163	HDAC inhibitor	HDAC
